# Genetically Engineered Cell Membrane-Coated Nanodrug for Targeted Treatment of Thyroid Cancer

**DOI:** 10.1101/2025.10.15.682623

**Authors:** Shaojie Xu, Xingyin Li, Youyun Peng, Xue Yang, Yuhang Su, Hanning Li, Sining Wang, Xingrui Li, Yaying Du

## Abstract

Thyroid cancer is the most common endocrine malignancy, particularly in patients with radioactive iodine-refractory differentiated thyroid cancer (RAIR-DTC), who have limited treatment options and poor clinical prognosis. In this study, doxorubicin (DOX) and sorafenib (SOR) were loaded into the photothermal conversion agent mesoporous polydopamine (mPDA), forming mPDS. Tumor cell membrane coating engineering resulted in the formation of mPDS@CAR-M, significantly improving tumor targeting. After internalization by tumor cells, the loaded drugs are rapidly released under near-infrared (NIR) laser irradiation. mPDS@CAR-M effectively inhibits tumor cell proliferation by enhancing oxidative stress, suppressing the PI3K-AKT-mTOR signaling pathway, and inducing cytotoxic autophagy. By activating harmful autophagy, mPDS@CAR-M further inhibits the epithelial-mesenchymal transition (EMT) process, reducing tumor cell migration capacity. In vivo experiments showed that mPDS@CAR-M significantly reduced tumor volume, with its therapeutic efficacy closely related to the expression level of the targeted surface antigen. Therefore, mPDS@CAR-M demonstrates significant potential in the treatment of RAIR-DTC, providing a novel direction for further clinical exploration.
