## Supplementary Table for "Genetically Engineered Cell Membrane-Coated Nanodrug for Targeted Treatment of Thyroid Cancer"

### Sheet: Supplementary Table 1
	Primer Name	Primer Sequence
1	GAPDH-F	TCGGAGTCAACGGATTTGGT
	GAPDH-R	TTCCCGTTCTCAGCCTTGAC
2	RAP1GAP-F	GAGGAGGACTACATTCCATACCC
	RAP1GAP-R	GCTGGTGATTTCGTGGTTGG
3	PIK3C3-F	CCTGGAAGACCCAATGTTGAAG
	PIK3C3-R	CGGGACCATACACATCCCAT
4	PIK3CB-F	TATTTGGACTTTGCGACAAGACT
	PIK3CB-R	TCGAACGTACTGGTCTGGATAG
5	AKT1-R	GCCATCATTCTTGAGGAGGAAGT
	AKT1-F	AGCGACGTGGCTATTGTGAAG
6	AKT2-F	AGGCACGGGCTAAAGTGAC
	AKT2-R	CTGTGTGAGCGACTTCATCCT
7	AKT3-F	AATGGACAGAAGCTATCCAGGC
	AKT3-R	TGATGGGTTGTAGAGGCATCC
8	MTOR-F	GCAGATTTGCCAACTATCTTCGG
	MTOR-R	CAGCGGTAAAAGTGTCCCCTG
9	RPTOR-F	AATGCTGCAATCGCCTCTTCT
	RPTOR-R	GCCAAAGGTAGGTTCCAGTCTG
10	TRAF6-F	TTTGCTCTTATGGATTGTCCCC
	TRAF6-R	CATTGATGCAGCACAGTTGTC
11	MLST8-F	TGTGGGCTTCCACGAAGAC
	MLST8-R	AGTTAATGGGTGCGTTCACCT
12	HRAS-F	TGCTTCAGTTTGAACTACCCTG
	HRAS-R	GCCCAGTGCTGATAGCCAG
13	FN1-F	GAGAATAAGCTGTACCATCGCAA
	FN1-R	CGACCACATAGGAAGTCCCAG
14	VIM-F	AGTCCACTGAGTACCGGAGAC
	VIM-R	CATTTCACGCATCTGGCGTTC
15	CDH2-F	AGCCAACCTTAACTGAGGAGT
	CDH2-R	GGCAAGTTGATTGGAGGGATG
16	MMP9-R	TCGTCATCGTCGAAATGGGC
	MMP9-F	GGGACGCAGACATCGTCATC
17	MMP2-R	CCTTCTCCCAAGGTCCATAGC
	MMP2-F	GATACCCCTTTGACGGTAAGGA
18	SNAIL-F	TCGGAAGCCTAACTACAGCGA
	SNAIL-R	AGATGAGCATTGGCAGCGAG
19	ATG2A-F	GCTCAGGGTACATGGAGCTG
	ATG2A-R	CTCGTGGTCTGTAAGGCTCAC
20	MAP1LC3A-F	AACATGAGCGAGTTGGTCAAG
	MAP1LC3A-R	GCTCGTAGATGTCCGCGAT
21	ATG9B-F	TGTGCTCACCGTCTACGAC
	ATG9B-R	GGGAGGTAGTGCATGTGGG
22	MAP1LC3B-F	TTACTGTAACGGGGAAAACCA
	MAP1LC3B-R	TTAGCCAAGTGGACAGACGC

### Sheet: Supplementary Table 2
Nanodrugs	DOX UV Absorption	Concentration Derived from Standard Curve	Actual Concentration Before Dilution (4 times)	Amount of Drug in Supernatant After Multiplying by Dispersion Volume (10ml)	Dosing Amount	Loaded Drug = Dosing Amount - Amount of Drug in Supernatant	Drug Loading Amount	Encapsulation Efficiency
mPDS	0.497	0.077889	0.311556	3.11556	5	1.88444	15.8564	37.6888
mPD	0.37	0.0555848	0.277924	2.77924	5	2.22076	18.172	44.4152
Nanodrugs	SOR Liquid Chromatography Peak Area	Concentration Derived from Standard Curve	Actual Concentration Before Dilution (25times)	Amount of Drug in Supernatant After Multiplying by Dispersion Volume (10ml)	Dosing Amount	Loaded Drug = Dosing Amount - Amount of Drug in Supernatant	Drug Loading Amount	Encapsulation Efficiency
mPDS	28217.2	0.0122452	0.306129	3.06129	5	1.93871	16.2388	38.7741
mPS	17274.9	0.00130294	0.260587	2.60587	5	2.39413	19.3166	47.8826

### Sheet: Supplementary Table 3
SampleID	Total reads	Total mapped	Multiple mapped	Uniquely mapped
NC_1	46255430	45342898 (98.03%)	1233276 (2.67%)	44109622 (95.36%)
NC_2	41006134	40177344 (97.98%)	1121064 (2.73%)	39056280 (95.24%)
NC_3	37870438	37104597 (97.98%)	1012797 (2.67%)	36091800 (95.3%)
mPDS@CAR-M_3	48010866	46952774 (97.8%)	1281883 (2.67%)	45670891 (95.13%)
mPDS@CAR-M_2	39078170	38225328 (97.82%)	1040166 (2.66%)	37185162 (95.16%)
mPDS@CAR-M_1	45129504	44129649 (97.78%)	1196554 (2.65%)	42933095 (95.13%)

### Sheet: Supplementary Table 4
		X-axis		Y-axis
	FL2 Geometric Means	Log FL2	PE Molecules/Bead	Log PE Molecules/Bead
	476	2.67761	1000	3
	5611	3.74904	12445	4.09499
	11579	4.06367	26427	4.42205
	34961	4.54358	74906	4.87452
	Id	Name	FL2 Geometric Means	Log FL2	PE Molecules/Cell	Log (PE Molecules/Cell)
	11	Blank Control	2309	3.36342	4988.85	3.69769
	12	Iso-type	2414	3.38274	5211.95	3.71718
	13	K1-TSHR+	12182	4.08572	26668.6	4.42649
	14	K1-TSHR++	22796	4.35786	50234.3	4.70108
	15	K1-TSHR+++	72597	4.86092	161808	5.20867
